# Structural basis for Rad54- and Hed1-mediated regulation of Rad51 during the transition from mitotic to meiotic recombination

**DOI:** 10.1101/2025.03.26.645561

**Authors:** Yeonoh Shin, Michael T. Petassi, Aidan M. Jessop, Stefan Y. Kim, Razvan Matei, Katherine Morse, Vivek B. Raina, Upasana Roy, Eric C. Greene

## Abstract

Rad51 catalyzes the DNA pairing reactions that take place during homologous recombination (HR), and HR must be tightly regulated to ensure physiologically appropriate outcomes. Rad54 is an ATP-dependent DNA motor protein that stimulates Rad51 activity during mitosis. In meiosis Rad51 is downregulated by the protein Hed1, which blocks Rad54 binding to Rad51, and allows Dmc1 to function as the active recombinase. We currently have a poor understanding of the regulatory interplay between Rad54, Hed1, Rad51 and Dmc1. Here, we identify a conserved Rad51 interaction motif within Rad54, and we solve a CryoEM structure of this motif bound to Rad51. We also identify a distinct Rad51 interaction motif within Hed1 and solve its structure bound to Rad51. These structures explain how Rad54 engages Rad51 to promote recombination between sister chromatids during mitosis and how Rad51 is downregulated by Hed1 upon entry into meiosis such that its meiosis-specific homolog Dmc1 can promote recombination between homologous chromosomes.
