## Supplementary material for "Structural basis for Rad54- and Hed1-mediated regulation of Rad51 during the transition from mitotic to meiotic recombination": Spreadsheets of data related to the manuscript

### Sheet: S1 - Strains
Shin et al. 2025 Supplemental Tables
Strain designation	Figure(s)	Genotype	Source
yECG48		MATalpha rad51∆::KanMX; leu2-3,112 his3-11,15 ura3-1 lys2∆ / MATa TRP1 his3-11,15 leu2-3,112 ura3-1 lys2∆	Petassi et al., 2025
yECG04	S3 (C)	MATalpha leu2-3,112 his3-11,15 ura3-1 trp1-1	Rodney Rothstein Lab
yECG31	S3 (C)	MATalpha rad51::KanMX; leu2-3,112 his3-11,15 ura3-1 lys2∆	Rodney Rothstein Lab
yECG59	S3 (C)	MATalpha rad51::KanMX; leu2-3,112 his3-11,15 ura3-1::pRS406-empty::URA3 lys2∆	Petassi et al., 2025
yECG60	S3 (C)	MATalpha rad51::KanMX; leu2-3,112 his3-11,15 ura3-1::pRS406-500bpUP-RAD51WT-500bpDOWN::URA3 lys2∆	Petassi et al., 2025
yECG62	S3 (C)	MATalpha rad51::KanMX; leu2-3,112 his3-11,15 ura3-1::pRS406-500bpUP-RAD51 D239A, D241A, D242A-500bpDOWN::URA3 lys2∆	This paper
yECG65	S3 (C)	MATalpha rad51::KanMX; leu2-3,112 his3-11,15 ura3-1::pRS406-500bpUP-RAD51 D241A-500bpDOWN::URA3 lys2∆	This paper
yECG66	S3 (C)	MATalpha rad51::KanMX; leu2-3,112 his3-11,15 ura3-1::pRS406-500bpUP-RAD51 D242A-500bpDOWN::URA3 lys2∆	This paper
yECG67	S3 (C)	MATalpha rad51::KanMX; leu2-3,112 his3-11,15 ura3-1::pRS406-500bpUP-RAD51 D239A-500bpDOWN::URA3 lys2∆	This paper
yECG68	S3 (C)	MATalpha rad51::KanMX; leu2-3,112 his3-11,15 ura3-1::pRS406-500bpUP-RAD51 D239A, D241A-500bpDOWN::URA3 lys2∆	This paper
yECG69	S3 (C)	MATalpha rad51::KanMX; leu2-3,112 his3-11,15 ura3-1::pRS406-500bpUP-RAD51 D239A, D242A-500bpDOWN::URA3 lys2∆	This paper
yECG70	S3 (C)	MATalpha rad51::KanMX; leu2-3,112 his3-11,15 ura3-1::pRS406-500bpUP-RAD51 D241A, D242A-500bpDOWN::URA3 lys2∆	This paper
yECG46	Figure 3, S4	MATa rad54::KanMX, ADE2 leu2-3,112 his3-11,15 ura3-1 trp1	Rodney Rothstein Lab
yECG05	Figure 5, S8	MATa his3-11,15 leu2-3,112 ura3-1 lys2∆	Rodney Rothstein Lab

### Sheet: S2 - Oligonucleotide sequences
Name	Figure(s)	Sequence
Rad51 pRS406 Insert Forward	Figure S3C	5'-CGGTATCGATAAGCTTGATATCGTCTTTCTTCCTCTCTT-3'
Rad51 pRS406 Insert Reverse	Figure S3C	5'-ATCCCCCGGGCTGCAGGAATTGCCTGATTTTAACAAA-3'
Rad51 pRS406 Vector Forward	Figure S3C	5'-TTTGTTAAAATCAGGCAATTCCTGCAGCCCGGGGGAT-3'
Rad51 pRS406 Vector Reverse	Figure S3C	5'-AAGAGAGGAAGAAAGACGATATCAAGCTTATCGATACCG-3'
D239A Forward	Figure S3C	5'-CGGATTAGCACCGGATGATGCTTTGAACAACG-3'
D239A Reverse	Figure S3C	5'-TCCGGTGCTAATCCGAACCGCTGAGC-3'
D241A Forward	Figure S3C	5'-AGACCCGGCAGATGCTTTGAACAACGTTGCGT-3'
D241A Reverse	Figure S3C	5'-GCATCTGCCGGGTCTAATCCGAACCGCT-3'
D242A Forward	Figure S3C	5'-CCCGGATGCAGCTTTGAACAACGTTGCGTATGC-3'
D242A Reverse	Figure S3C	5'-AAAGCTGCATCCGGGTCTAATCCGAACCG-3'
D239A/D241A Forward	Figure S3C	5'-ATTAGCACCGGCAGATGCTTTGAACAACGTTGCG-3'
D239A/D241A Reverse	Figure S3C	5'-TCTGCCGGTGCTAATCCGAACGCTGAGC-3'
D239A/D242A Forward	Figure S3C	5'-ATTAGCACCGGATGCTGCTTTGAACAACGTTGCG
D239A/D242A Reverse	Figure S3C	5'-AAAGCAGCATCCGGTGCTAATCCGAACCGCT-3'
D241A/D242A Forward	Figure S3C	5'-ACCCGGCAGCAGCTTTGAACAACGTTGCGT-3'
D241A/D242A Reverse	Figure S3C	5'-AAGCTGCTGCCGGGTCTAATCCGAACCGCT-3'
D239A/D241A/D242A Forward	Figure S3C	5'-TAGCACCGGCAGCAGCTTTGAACAACGTTGCGTATGC-3'
D239A/D241A/D242A Reverse	Figure S3C	5'-CTGCTGCCGGTGCTAATCCGAACCGCTGAGCTATGG-3'
D-loop oligo one	Figure S3C	5'-AATTCTCATTTTACTTACCGGACGCTATTAGCAGTGGGTGAGCAAAAACAGGAAGGC-3'
D-loop oligo two	Figure S3C	5'-Atto647N-CACTGCTAATAGCGTCCGGTAAGTAAAATGAGAATT-3'
YS_cryoEM96merssDNA	Figures 2,4,6 / Figures S2, S3A,B, S6, S7	5’-AATTCTCATTTTACTTACCGGACGCTATTAGCAGTGAAAATTTCCTGATAGTCGTCACCGCGTTTTGCGCACTCTTTCTCGTAGGTACTCAGTCCG-3’
MTP85	Figure 3, S4	5'-AGCTTGATATCGAATTCCTGGATCTGTCCTCTTAAGTAGAAAGCGT-3'
MTP135	Figure 3, S4	5'-TAATTTTCTTTTTCATTCCTAACGTTAATGGCAG-3'
MTP86	Figure 3, S4	5'-GCTCTAGAACTAGTGGATCCTATATAACCATGCCCATCATTTAAAATAAATATGT-3'
MTP136	Figure 3, S4	5'-CTGGAGTTCAGACGTGTGCTCTTCCGATCTTacgtcgaaacgaagacaagg-3'
VBR15	Figure 3, S4	5'-GGATCCACTAGTTCTAGAGCGG-3'
VBR16	Figure 3, S4	5'-CAGGAATTCGATATCAAGCTTATCG-3'
MTP252	Figure 3 (generation of mutant pools)	5'-AGTTTTTCTCAGTTGNNNNNNNNNCGGAAGGATGCTCTTAGTG-3'
MTP253	Figure 3 (generation of mutant pools)	5'-CAACTGAGAAAAACTTATGTCTTGGCT-3'
MTP254	Figure 3 (generation of mutant pools)	5'-CAGTTGACTAAACGANNNNNNNNNGCTCTTAGTGCTCAAAGGT-3'
MTP255	Figure 3 (generation of mutant pools)	5'-TCGTTTAGTCAACTGAGAAAAACTTATGTC-3'
MTP256	Figure 3 (generation of mutant pools)	5'-AAACGACGGAAGGATNNNNNNNNNGCTCAAAGGTTGGCCAAG-3'
MTP257	Figure 3 (generation of mutant pools)	5'-ATCCTTCCGTCGTTTAGTCAACT-3'
MTP258	Figure 3 (generation of mutant pools)	5'-AAGGATGCTCTTAGTNNNNNNNNNTTGGCCAAGGATCCGACA-3'
MTP259	Figure 3 (generation of mutant pools)	5'-ACTAAGAGCATCCTTCCGTCG-3'
MTP260	Figure 3 (generation of mutant pools)	5'-CTTAGTGCTCAAAGGNNNNNNNNNGATCCGACAAGACTGAGTCA-3'
MTP261	Figure 3 (generation of mutant pools)	5'-CCTTTGAGCACTAAGAGCATCC-3'
MTP262	Figure 3 (generation of mutant pools)	5'-CAAAGGTTGGCCAAGNNNNNNNNNAGACTGAGTCATATCCAGTACA-3'
MTP263	Figure 3 (generation of mutant pools)	5'-CTTGGCCAACCTTTGAGCAC-3'
MTP264	Figure 3 (generation of mutant pools)	5'-GCCAAGGATCCGACANNNNNNNNNCATATCCAGTACACTTTGAGAAG-3'
MTP265	Figure 3 (generation of mutant pools)	5'-TGTCGGATCCTTGGCCAACC-3'
MTP266	Figure 3 (generation of mutant pools)	5'-CCGACAAGACTGAGTNNNNNNNNNTACACTTTGAGAAGATCTTTCAC-3'
MTP267	Figure 3 (generation of mutant pools)	5'-ACTCAGTCTTGTCGGATCCTT-3'
MTP268	Figure 3 (generation of mutant pools)	5'-CTGAGTCATATCCAGNNNNNNNNNAGAAGATCTTTCACTGTGCC-3'
MTP269	Figure 3 (generation of mutant pools)	5'-CTGGATATGACTCAGTCTTGTCGG-3'
MTP270	Figure 3 (generation of mutant pools)	5'-ATCCAGTACACTTTGNNNNNNNNNTTCACTGTGCCAATCAAGG-3'
MTP271	Figure 3 (generation of mutant pools)	5'-CAAAGTGTACTGGATATGACTCAGTC-3'
MTP283	Figure 3 (generation of mutant pools)	5'-ACTTTGAGAAGATCTNNNNNNNNNCCAATCAAGGGATATGTACAAAGACAC-3'
MTP105	Figure 3 (generation of mutant pools)	5'-AGATCTTCTCAAAGTGTACTGGATATGA-3'
MTP284	Figure 3 (generation of mutant pools)	5'-AGATCTTTCACTGTGNNNNNNNNNGGATATGTACAAAGACACAGTCTGCC-3'
MTP285	Figure 3 (generation of mutant pools)	5'-CACAGTGAAAGATCTTCTCAAAGTG-3'
MTP286	Figure 3 (generation of mutant pools)	5'-ACTGTGCCAATCAAGNNNNNNNNNCAAAGACACAGTCTGCCATTAACG-3'
MTP287	Figure 3 (generation of mutant pools)	5'-CTTGATTGGCACAGTGAAAGATCT-3'
MTP288	Figure 3 (generation of mutant pools)	5'-ATCAAGGGATATGTANNNNNNNNNAGTCTGCCATTAACGTTAGGAATGA-3'
MTP289	Figure 3 (generation of mutant pools)	5'-TACATATCCCTTGATTGGCACAGTG-3'
MTP290	Figure 3 (generation of mutant pools)	5'-TATGTACAAAGACACNNNNNNNNNTTAACGTTAGGAATGAAAAAAAAAATT-3'
MTP291	Figure 3 (generation of mutant pools)	5'-GTGTCTTTGTACATATCCCTTGATTGG-3'
MTP318	Figure 3 (for NGS preparation)	5'-CTCTTTCCCTACACGACGCTCTTCCGATCTACAACAGCCAAGACATAAGTTTTTC-3'
MTP319	Figure 3 (for NGS preparation)	5'-CTCTTTCCCTACACGACGCTCTTCCGATCTTACAACAGCCAAGACATAAGTTTTTC-3'
MTP320	Figure 3 (for NGS preparation)	5'-CTCTTTCCCTACACGACGCTCTTCCGATCTACATAAGTTTTTCTCAGTTGACTAAACG-3'
MTP321	Figure 3 (for NGS preparation)	5'-CTCTTTCCCTACACGACGCTCTTCCGATCTGACATAAGTTTTTCTCAGTTGACTAAACG-3'
MTP326	Figure 3 (for NGS preparation)	5'-CTCTTTCCCTACACGACGCTCTTCCGATCTGTTGGCCAAGGATCCGACA-3'
MTP327	Figure 3 (for NGS preparation)	5'-CTCTTTCCCTACACGACGCTCTTCCGATCTGGTTGGCCAAGGATCCGACA-3'
MTP328	Figure 3 (for NGS preparation)	5'-CTCTTTCCCTACACGACGCTCTTCCGATCTCACTTTGAGAAGATCTTTCACTGTG-3'
MTP329	Figure 3 (for NGS preparation)	5'-CTCTTTCCCTACACGACGCTCTTCCGATCTACACTTTGAGAAGATCTTTCACTGTG-3'
MTP330	Figure 3 (for NGS preparation)	5'-CTGGAGTTCAGACGTGTGCTCTTCCGATCTTGAACGCCTCAGCTTCTAAGTAAT-3'
MTP331	Figure 3 (for NGS preparation)	5'-CTGGAGTTCAGACGTGTGCTCTTCCGATCTGTTGAACGCCTCAGCTTCTAAGTAA-3'
MTP332	Figure 3 (for NGS preparation)	5'-CTGGAGTTCAGACGTGTGCTCTTCCGATCTTGTTGAACGCCTCAGCTTCTAAGTA-3'
MTP333	Figure 3 (for NGS preparation)	5'-CTGGAGTTCAGACGTGTGCTCTTCCGATCTGTGTTGAACGCCTCAGCTTCTAAGT-3'
MTP364	Figure S4	5'-GCTTTATGACCCGTCCGTTGAC-3'
MTP365	Figure S4	5'-AAGCCGGAATAACATACAGTCGC-3'
MTP280	Figure S8	5'-aaccccggatctcatATGCAACAAAGATCAAATAGGAGAAGC-3'
MTP281	Figure S8	5'-GCAGCCCGGGGGATCTTAGTTGTCTACCGTTTTGGATGGT-3'
MTP278	Figure S8	5'-gatcccccgggctgca-3'
MTP279	Figure S8	5'-atgagatccggggttttttctcc-3'
MTP366	Figure S8	5'-gcatgcaagcttggcgtaatca-3'
MTP367	Figure S8	5'-TTGGGGCTTCCGCCACCT-3'

### Sheet: S3 - Deep mutagenesis data
Allele	Raw fold-enrichment	Log10(Fold-enrichment)	Normalized Log10(Fold-enrichment)
T101H	4.09319	0.612062	0.117757
T101K	3.1154	0.493514	-0.000791223
T101R	3.29817	0.518273	0.0239684
T101D	1.51845	0.181402	-0.312903
T101E	2.894	0.461498	-0.0328066
T101N	3.3815	0.529109	0.0348043
T101Q	2.58088	0.411768	-0.0825371
T101S	2.92163	0.465625	-0.0286799
T101T	3.12108	0.494305	0
T101C	2.56703	0.409431	-0.084874
T101M	1.29984	0.113892	-0.380413
T101G	2.06427	0.314767	-0.179538
T101A	2.0259	0.306618	-0.187686
T101V	2.35889	0.372708	-0.121597
T101L	2.59139	0.413532	-0.0807728
T101I	0.931831	-0.0306629	-0.524968
T101W	2.54298	0.405343	-0.0889618
T101F	2.97526	0.473525	-0.0207802
T101Y	0.667768	-0.175375	-0.669679
T101P	4.67373	0.669664	0.175359
T101*	0.267078	-0.573361	-1.06767
K102H	1.84506	0.266011	-0.228294
K102K	3.12108	0.494305	0
K102R	2.46914	0.392546	-0.101759
K102D	0.382962	-0.416844	-0.911149
K102E	1.58837	0.200952	-0.293353
K102N	2.21088	0.344565	-0.14974
K102Q	1.27901	0.106874	-0.387431
K102S	2.35079	0.371214	-0.123091
K102T	1.81552	0.259	-0.235305
K102C	1.09433	0.0391471	-0.455158
K102M	1.70353	0.23135	-0.262955
K102G	1.40373	0.147283	-0.347022
K102A	2.13082	0.328547	-0.165758
K102V	1.69667	0.229597	-0.264708
K102L	2.10043	0.322309	-0.171996
K102I	1.8993	0.278593	-0.215712
K102W	1.32943	0.123667	-0.370638
K102F	1.0319	0.0136363	-0.480669
K102Y	1.46112	0.164685	-0.32962
K102P	2.93722	0.467937	-0.0263682
K102*	0.311201	-0.506959	-1.00126
R103H	3.97286	0.599104	0.104799
R103K	6.39452	0.805808	0.311503
R103R	3.12108	0.494305	0
R103D	0.136453	-0.865017	-1.35932
R103E	0.362623	-0.440545	-0.934849
R103N	0.771863	-0.11246	-0.606765
R103Q	0.612419	-0.212952	-0.707256
R103S	1.84979	0.267122	-0.227183
R103T	2.23107	0.348514	-0.145791
R103C	2.4213	0.384049	-0.110256
R103M	0.24425	-0.612166	-1.10647
R103G	1.42967	0.155237	-0.339068
R103A	1.95381	0.290883	-0.203422
R103V	1.72784	0.237504	-0.256801
R103L	1.97788	0.296201	-0.198104
R103I	0.466767	-0.3309	-0.825204
R103W	0.466211	-0.331417	-0.825722
R103F	2.29885	0.36151	-0.132795
R103Y	2.23154	0.348604	-0.145701
R103P	2.89425	0.461536	-0.0327685
R103*	0.205241	-0.687735	-1.18204
R104H	2.22245	0.346833	-0.564513
R104K	3.56575	0.552151	-0.359194
R104R	8.15352	0.911345	0
R104D	1.1375	0.0559519	-0.855393
R104E	0.428545	-0.368004	-1.27935
R104N	1.03405	0.0145436	-0.896802
R104Q	1.5582	0.192623	-0.718723
R104S	1.92772	0.285045	-0.6263
R104T	1.05505	0.0232738	-0.888072
R104C	3.44458	0.537136	-0.374209
R104M	4.10991	0.613832	-0.297513
R104G	0.64312	-0.191708	-1.10305
R104A	3.42947	0.535227	-0.376118
R104V	3.35235	0.525349	-0.385996
R104L	2.20984	0.344361	-0.566984
R104I	1.01001	0.00432354	-0.907022
R104W	0.537544	-0.269586	-1.18093
R104F	0.423093	-0.373565	-1.28491
R104Y	0.286538	-0.542818	-1.45416
R104P	0.55268	-0.257526	-1.16887
R104*	0.149682	-0.82483	-1.73618
K105H	4.89394	0.689658	-0.221687
K105K	8.15352	0.911345	0
K105R	4.72279	0.674199	-0.237146
K105D	0.107865	-0.967118	-1.87846
K105E	0.398775	-0.399272	-1.31062
K105N	1.64097	0.215101	-0.696245
K105Q	4.02411	0.60467	-0.306675
K105S	6.13166	0.787578	-0.123767
K105T	8.6049	0.934746	0.0234004
K105C	3.56209	0.551704	-0.359641
K105M	11.1468	1.04715	0.135805
K105G	3.0702	0.487167	-0.424179
K105A	10.1591	1.00685	0.0955078
K105V	17.3836	1.24014	0.328794
K105L	5.63013	0.750518	-0.160827
K105I	9.82775	0.992454	0.0811087
K105W	3.30991	0.519816	-0.391529
K105F	9.27836	0.967471	0.0561259
K105Y	8.28014	0.918038	0.0066922
K105P	6.4815	0.811676	-0.0996695
K105*	0.186521	-0.729271	-1.64062
D106H	6.62268	0.821034	-0.0903115
D106K	1.14309	0.0580802	-0.853265
D106R	1.03465	0.0147938	-0.896552
D106D	8.15352	0.911345	0
D106E	1.6779	0.224767	-0.686578
D106N	9.4035	0.97329	0.0619441
D106Q	0.895838	-0.0477706	-0.959116
D106S	2.83198	0.452091	-0.459254
D106T	2.21968	0.346291	-0.565055
D106C	5.46335	0.737459	-0.173887
D106M	1.04961	0.0210268	-0.890319
D106G	3.87207	0.587943	-0.323403
D106A	1.66614	0.221712	-0.689634
D106V	1.62574	0.211051	-0.700294
D106L	1.32667	0.122765	-0.788581
D106I	1.15779	0.0636291	-0.847716
D106W	4.93059	0.692899	-0.218446
D106F	2.23927	0.350106	-0.56124
D106Y	2.51009	0.399689	-0.511656
D106P	1.33231	0.124606	-0.786739
D106*	0.293968	-0.5317	-1.44305
A107H	1.26387	0.101702	-0.218035
A107K	1.88878	0.276181	-0.0435561
A107R	1.89817	0.278335	-0.0414015
A107D	0.54193	-0.266057	-0.585794
A107E	0.481045	-0.317815	-0.637552
A107N	0.736752	-0.132679	-0.452416
A107Q	0.798028	-0.097982	-0.417719
A107S	3.93913	0.5954	0.275664
A107T	1.19344	0.0768001	-0.242937
A107C	2.48387	0.395129	0.0753917
A107M	1.53573	0.186314	-0.133423
A107G	1.35698	0.132573	-0.187164
A107A	2.08803	0.319737	0
A107V	1.65228	0.218082	-0.101655
A107L	1.49512	0.174676	-0.145061
A107I	2.20186	0.34279	0.0230527
A107W	1.66237	0.220729	-0.0990082
A107F	1.57279	0.196669	-0.123067
A107Y	1.87307	0.272553	-0.0471836
A107P	1.44185	0.158921	-0.160816
A107*	0.22306	-0.651578	-0.971315
L108H	2.62274	0.418756	0.0990186
L108K	1.05893	0.0248668	-0.29487
L108R	1.25614	0.0990393	-0.220698
L108D	0.730708	-0.136256	-0.455993
L108E	0.53732	-0.269767	-0.589504
L108N	2.07194	0.316377	-0.00335966
L108Q	2.11753	0.32583	0.00609314
L108S	1.74082	0.240755	-0.0789821
L108T	4.32018	0.635502	0.315765
L108C	6.22082	0.793848	0.474111
L108M	9.41084	0.973629	0.653892
L108G	2.21714	0.345793	0.0260556
L108A	1.87476	0.272947	-0.0467903
L108V	5.74024	0.75893	0.439193
L108L	2.08803	0.319737	0
L108I	7.69511	0.886215	0.566478
L108W	1.02289	0.00982913	-0.309908
L108F	3.16131	0.499867	0.180131
L108Y	2.20206	0.34283	0.0230927
L108P	0.808182	-0.0924909	-0.412228
L108*	0.261562	-0.582425	-0.902162
S109H	1.46145	0.164785	-0.154952
S109K	1.39038	0.143134	-0.176603
S109R	1.54147	0.187935	-0.131802
S109D	0.930139	-0.0314523	-0.351189
S109E	1.20513	0.0810354	-0.238702
S109N	1.733	0.238799	-0.0809379
S109Q	4.08243	0.610918	0.291181
S109S	2.08803	0.319737	0
S109T	2.87244	0.458251	0.138514
S109C	6.14825	0.788751	0.469014
S109M	1.90154	0.279105	-0.0406315
S109G	3.63254	0.56021	0.240473
S109A	6.90456	0.839136	0.519399
S109V	1.29484	0.112218	-0.207519
S109L	1.67948	0.225175	-0.0945623
S109I	1.08644	0.0360069	-0.28373
S109W	1.25957	0.100222	-0.219515
S109F	1.57473	0.197207	-0.12253
S109Y	1.17356	0.0695067	-0.25023
S109P	0.639919	-0.193875	-0.513612
S109*	0.283932	-0.546786	-0.866523
A110H	12.9002	1.1106	0.0309792
A110K	3.78627	0.578211	-0.501406
A110R	2.75286	0.439784	-0.639833
A110D	0.716586	-0.144732	-1.22435
A110E	1.22583	0.08843	-0.991187
A110N	6.20334	0.792626	-0.286992
A110Q	6.05714	0.782268	-0.29735
A110S	12.8988	1.11055	0.0309302
A110T	6.08759	0.784446	-0.295172
A110C	4.98052	0.697275	-0.382342
A110M	7.81906	0.893155	-0.186463
A110G	9.96828	0.99862	-0.0809974
A110A	12.0121	1.07962	0
A110V	5.2	0.716003	-0.363614
A110L	10.6665	1.02802	-0.0515966
A110I	3.88466	0.589353	-0.490264
A110W	1.85524	0.268399	-0.811218
A110F	1.86443	0.270547	-0.809071
A110Y	2.35606	0.372186	-0.707432
A110P	10.6909	1.02902	-0.0506023
A110*	0.445187	-0.351457	-1.43107
Q111H	10.0732	1.00317	-0.0764508
Q111K	8.74562	0.941791	-0.137827
Q111R	10.5581	1.02359	-0.0560322
Q111D	2.32668	0.366737	-0.71288
Q111E	3.87676	0.588469	-0.491148
Q111N	10.3107	1.01329	-0.0663292
Q111Q	12.0121	1.07962	0
Q111S	18.5526	1.26841	0.188788
Q111T	12.9731	1.11304	0.0334276
Q111C	13.6177	1.1341	0.054486
Q111M	9.56714	0.980782	-0.0988353
Q111G	13.0329	1.11504	0.0354238
Q111A	15.7062	1.19607	0.116453
Q111V	13.0675	1.11619	0.0365753
Q111L	9.11639	0.959823	-0.119794
Q111I	8.024	0.904391	-0.175227
Q111W	11.848	1.07365	-0.0059722
Q111F	7.71641	0.887415	-0.192202
Q111Y	9.76337	0.9896	-0.0900178
Q111P	4.69914	0.672018	-0.407599
Q111*	0.372043	-0.429407	-1.50902
R112H	1.41109	0.149556	-0.930061
R112K	1.03321	0.0141883	-1.06543
R112R	12.0121	1.07962	0
R112D	0.341231	-0.466951	-1.54657
R112E	0.531364	-0.274608	-1.35423
R112N	0.857281	-0.0668768	-1.14649
R112Q	2.65145	0.423484	-0.656134
R112S	1.33997	0.127094	-0.952523
R112T	1.45306	0.162282	-0.917335
R112C	1.16191	0.0651724	-1.01445
R112M	0.329287	-0.482426	-1.56204
R112G	0.854614	-0.0682301	-1.14785
R112A	1.57065	0.196079	-0.883538
R112V	2.87801	0.459092	-0.620526
R112L	1.7615	0.245882	-0.833736
R112I	2.94816	0.469551	-0.610067
R112W	0.902821	-0.0443985	-1.12402
R112F	0.367614	-0.434608	-1.51423
R112Y	1.08182	0.0341538	-1.04546
R112P	0.799619	-0.0971168	-1.17673
R112*	0.110848	-0.955271	-2.03489
L113H	1.53061	0.184865	-0.37692
L113K	1.67437	0.223851	-0.337933
L113R	1.05518	0.0233249	-0.53846
L113D	0.0162988	-1.78784	-2.34963
L113E	0.879615	-0.0557076	-0.617492
L113N	0.261299	-0.582862	-1.14465
L113Q	2.0572	0.313277	-0.248507
L113S	0.287163	-0.541871	-1.10366
L113T	0.963247	-0.0162625	-0.578047
L113C	0.820799	-0.0857631	-0.647548
L113M	1.56055	0.193279	-0.368506
L113G	0.942876	-0.0255455	-0.58733
L113A	0.703518	-0.152724	-0.714509
L113V	1.51932	0.181648	-0.380136
L113L	3.64573	0.561785	0
L113I	4.31749	0.635231	0.0734469
L113W	2.44818	0.388843	-0.172942
L113F	2.84021	0.453351	-0.108434
L113Y	1.81635	0.259199	-0.302585
L113P	0.651935	-0.185796	-0.747581
L113*	0.181035	-0.742238	-1.30402
A114H	5.94945	0.774477	0.212692
A114K	4.00571	0.602679	0.0408948
A114R	5.04167	0.702575	0.14079
A114D	0.981621	-0.00805636	-0.569841
A114E	1.14083	0.0572195	-0.504565
A114N	5.94862	0.774416	0.212632
A114Q	4.41492	0.644923	0.0831382
A114S	5.66352	0.753087	0.191302
A114T	8.77948	0.943469	0.381684
A114C	3.80733	0.58062	0.0188356
A114M	6.86983	0.836946	0.275161
A114G	2.72943	0.436071	-0.125713
A114A	3.64573	0.561785	0
A114V	5.09006	0.706723	0.144938
A114L	5.57888	0.746547	0.184762
A114I	4.76984	0.678504	0.116719
A114W	3.06301	0.486148	-0.0756362
A114F	5.75137	0.759771	0.197987
A114Y	5.54022	0.743527	0.181742
A114P	0.886054	-0.0525399	-0.614324
A114*	0.307744	-0.51181	-1.07359
K115H	4.64588	0.667068	0.105283
K115K	3.64573	0.561785	0
K115R	8.31172	0.919691	0.357906
K115D	2.80485	0.447909	-0.113875
K115E	2.65472	0.424018	-0.137767
K115N	5.81871	0.764827	0.203042
K115Q	7.48313	0.874084	0.312299
K115S	7.09211	0.850775	0.288991
K115T	3.611	0.557627	-0.00415737
K115C	4.34624	0.638114	0.0763291
K115M	9.63287	0.983755	0.421971
K115G	7.45696	0.872562	0.310777
K115A	7.20093	0.857388	0.295604
K115V	3.36618	0.527138	-0.0346468
K115L	4.92373	0.692294	0.13051
K115I	2.08811	0.319754	-0.24203
K115W	1.91741	0.282716	-0.279069
K115F	2.32604	0.366617	-0.195168
K115Y	2.01562	0.304408	-0.257377
K115P	0.728248	-0.137721	-0.699505
K115*	0.242285	-0.615674	-1.17746
D116H	3.30234	0.518822	-0.141017
D116K	0.969704	-0.013361	-0.673199
D116R	0.843322	-0.0740068	-0.733845
D116D	4.56918	0.659838	0
D116E	3.23738	0.510193	-0.149645
D116N	5.08455	0.706252	0.046414
D116Q	2.60534	0.415864	-0.243974
D116S	3.16782	0.500761	-0.159077
D116T	1.22688	0.0888021	-0.571036
D116C	2.91508	0.464651	-0.195188
D116M	0.857707	-0.0666609	-0.726499
D116G	1.30163	0.114487	-0.545351
D116A	2.35003	0.371074	-0.288764
D116V	1.32885	0.123475	-0.536363
D116L	0.386983	-0.412308	-1.07215
D116I	0.491583	-0.308403	-0.968241
D116W	1.55881	0.192792	-0.467046
D116F	1.55776	0.1925	-0.467338
D116Y	2.55759	0.407832	-0.252007
D116P	1.43402	0.156557	-0.503282
D116*	0.105642	-0.976162	-1.636
P117H	2.90949	0.463816	-0.196022
P117K	3.45722	0.538726	-0.121112
P117R	5.75428	0.759991	0.100153
P117D	2.12079	0.326497	-0.333341
P117E	2.12667	0.3277	-0.332138
P117N	1.95525	0.291203	-0.368635
P117Q	3.61203	0.557752	-0.102087
P117S	3.64169	0.561303	-0.0985352
P117T	4.40374	0.643822	-0.0160162
P117C	3.7199	0.570531	-0.0893072
P117M	N/A	#NUM!
P117G	3.11587	0.49358	-0.166259
P117A	3.53918	0.548903	-0.110935
P117V	3.57322	0.553059	-0.106779
P117L	5.35658	0.728888	0.0690498
P117I	3.7755	0.576974	-0.0828639
P117W	2.99056	0.475752	-0.184086
P117F	3.49397	0.54332	-0.116519
P117Y	3.79364	0.579056	-0.0807818
P117P	4.56918	0.659838	0
P117*	0.0382962	-1.41684	-2.07668
T118H	12.5349	1.09812	0.438283
T118K	3.59467	0.55566	-0.104179
T118R	4.77009	0.678527	0.0186884
T118D	3.38103	0.529049	-0.130789
T118E	2.56914	0.409788	-0.25005
T118N	4.78533	0.679912	0.0200741
T118Q	3.64247	0.561396	-0.0984416
T118S	3.31149	0.520024	-0.139814
T118T	4.56918	0.659838	0
T118C	4.11396	0.61426	-0.0455783
T118M	1.34582	0.128987	-0.530851
T118G	4.45441	0.648791	-0.0110475
T118A	4.80602	0.681786	0.0219478
T118V	4.2809	0.631535	-0.0283035
T118L	2.60295	0.415465	-0.244373
T118I	4.21287	0.624578	-0.03526
T118W	2.11533	0.325379	-0.334459
T118F	3.94527	0.596077	-0.063761
T118Y	8.24034	0.915945	0.256107
T118P	4.85776	0.686436	0.0265976
T118*	0.0570197	-1.24397	-1.90381
R119H	3.00538	0.477899	-0.178079
R119K	2.71362	0.43355	-0.222429
R119R	4.52875	0.655978	0
R119D	0.379667	-0.420598	-1.07658
R119E	0.681543	-0.166507	-0.822485
R119N	1.38626	0.141844	-0.514134
R119Q	1.6608	0.220318	-0.43566
R119S	1.20524	0.081072	-0.574906
R119T	2.56445	0.408994	-0.246985
R119C	1.36895	0.136389	-0.51959
R119M	1.48156	0.17072	-0.485259
R119G	0.935207	-0.0290921	-0.68507
R119A	2.47427	0.393447	-0.262531
R119V	2.079	0.317854	-0.338124
R119L	2.50837	0.399392	-0.256586
R119I	2.66077	0.425007	-0.230971
R119W	2.85423	0.455488	-0.20049
R119F	0.568152	-0.245535	-0.901513
R119Y	3.82068	0.58214	-0.0738378
R119P	0.299486	-0.523623	-1.1796
R119*	0.184803	-0.733292	-1.38927
L120H	3.5746	0.553228	-0.10275
L120K	3.37824	0.528691	-0.127287
L120R	5.00644	0.699529	0.0435506
L120D	1.85826	0.269108	-0.386871
L120E	2.94302	0.468794	-0.187185
L120N	3.47312	0.540719	-0.115259
L120Q	5.54537	0.74393	0.087952
L120S	4.2021	0.623466	-0.0325123
L120T	4.58518	0.661357	0.00537822
L120C	4.72824	0.674699	0.0187209
L120M	6.15855	0.789479	0.1335
L120G	1.89032	0.276535	-0.379443
L120A	4.68908	0.671087	0.0151089
L120V	5.20621	0.716521	0.0605431
L120L	4.52875	0.655978	0
L120I	5.64125	0.751376	0.0953972
L120W	5.26216	0.721164	0.0651856
L120F	5.0806	0.705915	0.0499366
L120Y	4.94914	0.69453	0.0385514
L120P	0.327115	-0.4853	-1.14128
L120*	0.202811	-0.692909	-1.34889
S121H	5.81485	0.764539	0.10856
S121K	6.15573	0.78928	0.133301
S121R	6.30912	0.799969	0.143991
S121D	5.77993	0.761923	0.105944
S121E	6.06495	0.782827	0.126849
S121N	6.2501	0.795887	0.139908
S121Q	6.37028	0.804159	0.14818
S121S	4.52875	0.655978	0
S121T	6.24353	0.79543	0.139452
S121C	5.60948	0.748923	0.0929444
S121M	6.25895	0.796502	0.140523
S121G	5.28703	0.723212	0.0672332
S121A	6.85693	0.83613	0.180152
S121V	5.49767	0.740179	0.0842006
S121L	6.33909	0.802027	0.146048
S121I	5.92336	0.772568	0.11659
S121W	5.60095	0.748262	0.0922835
S121F	5.22372	0.71798	0.0620013
S121Y	6.01573	0.779289	0.12331
S121P	2.91046	0.463962	-0.192016
S121*	0.203626	-0.691166	-1.34714
H122H	4.89277	0.689555	0
H122K	7.76342	0.890053	0.200498
H122R	7.22287	0.85871	0.169155
H122D	6.29698	0.799132	0.109577
H122E	5.20587	0.716494	0.0269385
H122N	7.37169	0.867567	0.178012
H122Q	6.87514	0.837282	0.147727
H122S	7.32919	0.865056	0.175501
H122T	6.05133	0.781851	0.0922961
H122C	18.1667	1.25928	0.56972
H122M	9.67102	0.985472	0.295917
H122G	6.41766	0.807377	0.117822
H122A	6.11901	0.786681	0.0971264
H122V	7.41337	0.870016	0.180461
H122L	6.86186	0.836442	0.146887
H122I	10.4235	1.01801	0.328457
H122W	2.42449	0.38462	-0.304935
H122F	4.04254	0.606654	-0.0829006
H122Y	6.79645	0.832282	0.142727
H122P	0.406139	-0.391325	-1.08088
H122*	0.179053	-0.747018	-1.43657
I123H	0.153413	-0.814139	-1.50369
I123K	0.0764494	-1.11663	-1.80618
I123R	0.150797	-0.821609	-1.51116
I123D	0.010288	-1.98767	-2.67722
I123E	1.32156	0.121087	-0.568468
I123N	3.03684	0.482422	-0.207133
I123Q	5.29711	0.724039	0.0344843
I123S	1.00869	0.00375714	-0.685798
I123T	1.40803	0.148612	-0.540943
I123C	2.24911	0.352012	-0.337543
I123M	2.5014	0.398183	-0.291372
I123G	0.212223	-0.673208	-1.36276
I123A	0.511076	-0.291514	-0.981069
I123V	4.57731	0.66061	-0.0289449
I123L	1.55598	0.192004	-0.497551
I123I	4.89277	0.689555	0
I123W	0.0088708	-2.05204	-2.74159
I123F	0.634029	-0.197891	-0.887446
I123Y	0.742889	-0.129076	-0.818631
I123P	0.317423	-0.498362	-1.18792
I123*	0.261455	-0.582603	-1.27216
Q124H	5.61928	0.749681	0.0601256
Q124K	8.0969	0.908319	0.218764
Q124R	8.8273	0.945828	0.256273
Q124D	0.344631	-0.462646	-1.1522
Q124E	4.10521	0.613335	-0.0762196
Q124N	8.79498	0.944235	0.25468
Q124Q	4.89277	0.689555	0
Q124S	4.94284	0.693977	0.00442158
Q124T	5.17782	0.714147	0.0245919
Q124C	3.63648	0.560682	-0.128874
Q124M	5.25431	0.720515	0.0309603
Q124G	4.4105	0.644488	-0.0450674
Q124A	2.87228	0.458226	-0.231329
Q124V	2.69221	0.430108	-0.259447
Q124L	4.2071	0.623983	-0.0655725
Q124I	4.26843	0.630268	-0.0592873
Q124W	6.72778	0.827872	0.138317
Q124F	5.48079	0.738843	0.0492878
Q124Y	7.87764	0.896396	0.206841
Q124P	0.359473	-0.444333	-1.13389
Q124*	0.455023	-0.341966	-1.03152
Y125H	10.8941	1.03719	0.532789
Y125K	8.01394	0.903846	0.399445
Y125R	7.59894	0.880753	0.376352
Y125D	10.8053	1.03364	0.529236
Y125E	7.87602	0.896307	0.391906
Y125N	4.27119	0.630549	0.126148
Y125Q	8.69234	0.939137	0.434736
Y125S	6.34628	0.802519	0.298118
Y125T	4.81323	0.682437	0.178036
Y125C	5.08143	0.705986	0.201585
Y125M	6.12333	0.786988	0.282587
Y125G	5.88258	0.769568	0.265167
Y125A	9.83012	0.992559	0.488158
Y125V	4.98758	0.69789	0.193489
Y125L	6.84443	0.835337	0.330936
Y125I	8.67747	0.938393	0.433992
Y125W	8.50835	0.929845	0.425444
Y125F	5.18971	0.715143	0.210743
Y125Y	3.19449	0.504401	0
Y125P	0.263881	-0.578592	-1.08299
Y125*	0.29801	-0.525769	-1.03017
T126H	6.21117	0.793173	0.288772
T126K	3.54414	0.549511	0.0451104
T126R	4.39797	0.643253	0.138852
T126D	4.50395	0.653593	0.149192
T126E	6.43178	0.808331	0.30393
T126N	3.81727	0.581752	0.0773515
T126Q	5.82469	0.765273	0.260872
T126S	3.74444	0.573387	0.0689863
T126T	3.19449	0.504401	0
T126C	7.48259	0.874052	0.369651
T126M	6.03971	0.781016	0.276615
T126G	1.35421	0.131686	-0.372715
T126A	6.2168	0.793567	0.289166
T126V	7.47461	0.873588	0.369187
T126L	8.72046	0.940539	0.436138
T126I	5.82147	0.765033	0.260632
T126W	1.81311	0.258424	-0.245977
T126F	8.67126	0.938082	0.433681
T126Y	4.56555	0.659493	0.155092
T126P	0.754157	-0.122538	-0.626939
T126*	0.285765	-0.543991	-1.04839
L127H	0.846284	-0.0724839	-0.576885
L127K	0.00226267	-2.64538	-3.14978
L127R	0.267324	-0.572962	-1.07736
L127D	0.00193201	-2.71399	-3.21839
L127E	0.469347	-0.328506	-0.832907
L127N	0.259864	-0.585254	-1.08966
L127Q	0.00826279	-2.08287	-2.58727
L127S	0.172052	-0.76434	-1.26874
L127T	0.0534874	-1.27175	-1.77615
L127C	0.836188	-0.0776962	-0.582097
L127M	4.93811	0.693561	0.18916
L127G	0.403436	-0.394225	-0.898626
L127A	0.356786	-0.447592	-0.951993
L127V	0.291809	-0.534902	-1.0393
L127L	3.19449	0.504401	0
L127I	2.74603	0.438706	-0.0656949
L127W	0.443026	-0.35357	-0.857971
L127F	0.908081	-0.0418754	-0.546276
L127Y	0.0168261	-1.77402	-2.24476
L127P	0.010114	-1.99508	-2.49948
L127*	0.0577107	-1.23874	-1.74314
R128H	0.0683374	-1.16534	-1.39978
R128K	4.59775	0.662545	0.428111
R128R	1.71567	0.234434	0
R128D	1.30025	0.114026	-0.120408
R128E	1.09411	0.03906	-0.195374
R128N	6.47517	0.811251	0.576817
R128Q	3.38209	0.529185	0.294751
R128S	3.91436	0.592661	0.358227
R128T	3.09751	0.491013	0.256578
R128C	1.82214	0.260583	0.0261485
R128M	2.25832	0.353786	0.119351
R128G	2.37195	0.375105	0.140671
R128A	2.58522	0.412498	0.178064
R128V	1.09814	0.0406562	-0.193778
R128L	2.18546	0.339544	0.105109
R128I	0.98222	-0.00779104	-0.242225
R128W	0.57626	-0.239381	-0.473816
R128F	2.10434	0.323116	0.0886816
R128Y	2.5762	0.41098	0.176545
R128P	0.087501	-1.05799	-1.29242
R128*	0.218566	-0.660418	-0.894853
R129H	0.720504	-0.142364	-0.376798
R129K	3.29686	0.5181	0.283666
R129R	1.71567	0.234434	0
R129D	0.608266	-0.215906	-0.450341
R129E	0.904992	-0.0433551	-0.277789
R129N	0.960216	-0.0176308	-0.252065
R129Q	7.58332	0.87986	0.645425
R129S	3.75215	0.57428	0.339846
R129T	2.04118	0.30988	0.0754459
R129C	2.02181	0.30574	0.0713056
R129M	1.06696	0.028148	-0.206286
R129G	1.58908	0.201146	-0.0332886
R129A	1.40922	0.148979	-0.0854555
R129V	0.861343	-0.0648238	-0.299258
R129L	1.56045	0.193251	-0.0411835
R129I	0.481816	-0.317119	-0.551553
R129W	0.29566	-0.529207	-0.763641
R129F	0.735443	-0.133451	-0.367886
R129Y	0.326231	-0.486475	-0.720909
R129P	0.136632	-0.864446	-1.09888
R129*	0.102745	-0.988238	-1.22267
S130H	5.51026	0.741172	0.506738
S130K	3.96127	0.597835	0.3634
S130R	3.87335	0.588086	0.353652
S130D	3.14867	0.498127	0.263693
S130E	3.73368	0.572137	0.337703
S130N	4.38354	0.641825	0.40739
S130Q	4.74871	0.676576	0.442142
S130S	1.71567	0.234434	0
S130T	3.57884	0.553742	0.319308
S130C	1.66307	0.22091	-0.0135243
S130M	2.318	0.365114	0.130679
S130G	3.19919	0.50504	0.270606
S130A	6.08391	0.784183	0.549749
S130V	3.95318	0.596947	0.362513
S130L	1.89528	0.277672	0.0432379
S130I	3.29057	0.517271	0.282837
S130W	0.800307	-0.0967431	-0.331177
S130F	2.23403	0.349089	0.114654
S130Y	0.600384	-0.221571	-0.456005
S130P	5.07295	0.70526	0.470826
S130*	0.182312	-0.739184	-0.973618
F131H	0.00191661	-2.71747	-4.58139
F131K	0.00430403	-2.36612	-4.23005
F131R	0.263566	-0.579111	-2.44304
F131D	0.00636013	-2.19653	-4.06046
F131E	0.0048779	-2.31177	-4.1757
F131N	0.0102323	-1.99003	-3.85396
F131Q	0.0243062	-1.61428	-3.47821
F131S	0.122866	-0.910567	-2.7745
F131T	0.145895	-0.835959	-2.69989
F131C	0.602941	-0.219725	-2.08365
F131M	0.350629	-0.455153	-2.31908
F131G	0.00328626	-2.4833	-4.34723
F131A	0.23928	-0.621094	-2.48502
F131V	0.0277116	-1.55734	-3.42127
F131L	0.0975487	-1.01078	-2.87471
F131I	0.0881358	-1.05485	-2.91878
F131W	8.9577	0.952196	-0.911732
F131F	73.1018	1.86393	0
F131Y	22.5126	1.35243	-0.511502
F131P	0.0716449	-1.14481	-3.00874
F131*	0.20574	-0.68668	-2.55061
T132H	74.6661	1.87312	0.00919555
T132K	111.706	2.04808	0.184149
T132R	99.093	1.99604	0.132115
T132D	47.7561	1.67903	-0.184899
T132E	72.4795	1.86022	-0.00371311
T132N	82.6975	1.91749	0.0535641
T132Q	96.2742	1.98351	0.119582
T132S	85.3901	1.93141	0.0674794
T132T	73.1018	1.86393	0
T132C	97.9332	1.99093	0.127002
T132M	136.829	2.13618	0.272249
T132G	56.9951	1.75584	-0.10809
T132A	97.5556	1.98925	0.125324
T132V	109.378	2.03893	0.175001
T132L	79.6046	1.90094	0.0370102
T132I	92.5451	1.96635	0.102425
T132W	40.478	1.60722	-0.256709
T132F	60.289	1.78024	-0.0836902
T132Y	100.881	2.00381	0.139882
T132P	0.826067	-0.0829846	-1.94691
T132*	0.456183	-0.340861	-2.20479
V133H	0.0184938	-1.73297	-3.5969
V133K	0.0229505	-1.63921	-3.50314
V133R	0.0655034	-1.18374	-3.04766
V133D	0.0225063	-1.6477	-3.51162
V133E	0.0374315	-1.42676	-3.29069
V133N	3.30549	0.519235	-1.34469
V133Q	5.95164	0.774636	-1.08929
V133S	7.98218	0.902122	-0.961806
V133T	5.37796	0.730617	-1.13331
V133C	43.8968	1.64243	-0.221496
V133M	85.4478	1.9317	0.0677725
V133G	0.106375	-0.97316	-2.83709
V133A	10.7756	1.03244	-0.831486
V133V	73.1018	1.86393	0
V133L	33.8619	1.52971	-0.334217
V133I	109.891	2.04096	0.177033
V133W	0.0431902	-1.36462	-3.22854
V133F	0.31969	-0.495271	-2.3592
V133Y	0.0274223	-1.5619	-3.42582
V133P	28.3657	1.45279	-0.411134
V133*	0.0185091	-1.73261	-3.59654
P134H	4.88156	0.688558	-1.45413
P134K	24.8884	1.396	-0.74669
P134R	7.5779	0.879549	-1.26314
P134D	0.00335403	-2.47443	-4.61712
P134E	0.0293101	-1.53298	-3.67567
P134N	3.35861	0.52616	-1.61653
P134Q	1.25908	0.100052	-2.04263
P134S	7.07501	0.849727	-1.29296
P134T	0.76029	-0.119021	-2.26171
P134C	2.44878	0.38895	-1.75374
P134M	0.0290683	-1.53658	-3.67927
P134G	2.06145	0.314172	-1.82852
P134A	41.0757	1.61359	-0.529102
P134V	0.0106879	-1.97111	-4.11379
P134L	0.0840196	-1.07562	-3.21831
P134I	0.0259576	-1.58574	-3.72842
P134W	0.00415469	-2.38146	-4.52415
P134F	0.0971059	-1.01275	-3.15544
P134Y	0.106471	-0.972769	-3.11546
P134P	138.895	2.14269	0
P134*	1.51666	0.180889	-1.9618
I135H	8.07881	0.907347	-1.23534
I135K	85.4561	1.93174	-0.210944
I135R	54.7088	1.73806	-0.40463
I135D	5.57862	0.746527	-1.39616
I135E	3.60797	0.557263	-1.58542
I135N	8.53301	0.931102	-1.21158
I135Q	153.856	2.18711	0.0444273
I135S	28.7036	1.45794	-0.684751
I135T	11.3731	1.05588	-1.08681
I135C	54.0281	1.73262	-0.410067
I135M	21.2317	1.32699	-0.815701
I135G	0.80922	-0.0919332	-2.23462
I135A	59.3149	1.77316	-0.369523
I135V	96.2263	1.98329	-0.159393
I135L	65.5862	1.81681	-0.325874
I135I	138.895	2.14269	0
I135W	3.33426	0.523	-1.61969
I135F	23.1	1.36361	-0.779074
I135Y	29.0588	1.46328	-0.67941
I135P	0.250998	-0.60033	-2.74302
I135*	0.0687528	-1.16271	-3.3054
K136H	111.033	2.04545	-0.0972331
K136K	138.895	2.14269	0
K136R	135.842	2.13303	-0.00965234
K136D	42.5587	1.62899	-0.513698
K136E	55.7908	1.74656	-0.396124
K136N	100.054	2.00023	-0.142454
K136Q	86.7949	1.93849	-0.204193
K136S	118.809	2.07485	-0.0678387
K136T	124.929	2.09666	-0.0460231
K136C	43.2657	1.63614	-0.506543
K136M	62.8163	1.79807	-0.344615
K136G	56.3102	1.75059	-0.3921
K136A	95.8473	1.98158	-0.161107
K136V	78.1563	1.89296	-0.249723
K136L	51.0985	1.70841	-0.434279
K136I	98.8328	1.9949	-0.147786
K136W	38.8231	1.58909	-0.553596
K136F	42.909	1.63255	-0.510138
K136Y	52.9877	1.72417	-0.418512
K136P	152.097	2.18212	0.0394328
K136*	0.255573	-0.592484	-2.73517
G137H	19.9892	1.3008	-0.370638
G137K	35.8737	1.55478	-0.116657
G137R	19.3078	1.28573	-0.3857
G137D	31.6935	1.50097	-0.170464
G137E	47.4401	1.67615	0.00471199
G137N	67.4251	1.82882	0.157388
G137Q	31.9841	1.50493	-0.1665
G137S	29.2835	1.46662	-0.204811
G137T	19.5112	1.29028	-0.38115
G137C	16.7757	1.22468	-0.446753
G137M	20.9497	1.32118	-0.350257
G137G	46.9282	1.67143	0
G137A	27.242	1.43524	-0.236195
G137V	3.2821	0.516152	-1.15528
G137L	11.8034	1.07201	-0.599428
G137I	0.858022	-0.0665015	-1.73794
G137W	9.31162	0.969025	-0.702409
G137F	12.2573	1.08839	-0.58304
G137Y	8.27677	0.917861	-0.753573
G137P	0.542293	-0.265766	-1.9372
G137*	0.040827	-1.38905	-3.06049
Y138H	25.8463	1.4124	-0.259036
Y138K	4.15433	0.618501	-1.05293
Y138R	9.62666	0.983475	-0.687958
Y138D	0.460139	-0.337111	-2.00854
Y138E	0.250373	-0.601413	-2.27285
Y138N	7.36632	0.86725	-0.804184
Y138Q	1.31725	0.119669	-1.55176
Y138S	1.80701	0.25696	-1.41447
Y138T	1.65415	0.218575	-1.45286
Y138C	1.32936	0.123644	-1.54779
Y138M	2.45443	0.389951	-1.28148
Y138G	5.00185	0.699131	-0.972303
Y138A	3.78577	0.578154	-1.09328
Y138V	3.53809	0.548769	-1.12267
Y138L	7.34113	0.865763	-0.805671
Y138I	3.75394	0.574487	-1.09695
Y138W	26.9672	1.43084	-0.240598
Y138F	26.4401	1.42226	-0.24917
Y138Y	46.9282	1.67143	0
Y138P	2.55502	0.407394	-1.26404
Y138*	0.0566804	-1.24657	-2.918
V139H	25.1234	1.40008	-0.271355
V139K	41.0241	1.61304	-0.0583949
V139R	47.7408	1.67889	0.00745615
V139D	44.2979	1.64638	-0.0250512
V139E	35.9685	1.55592	-0.115511
V139N	39.3098	1.5945	-0.0769337
V139Q	52.8674	1.72319	0.0517541
V139S	46.3485	1.66604	-0.00539875
V139T	64.5431	1.80985	0.138416
V139C	47.0785	1.67282	0.00138879
V139M	37.2983	1.57169	-0.0997452
V139G	43.7314	1.64079	-0.0306405
V139A	36.322	1.56017	-0.111264
V139V	46.9282	1.67143	0
V139L	40.1645	1.60384	-0.0675917
V139I	33.5432	1.5256	-0.14583
V139W	43.0347	1.63382	-0.0376155
V139F	39.6836	1.59861	-0.072823
V139Y	23.1667	1.36486	-0.30657
V139P	16.793	1.22513	-0.446305
V139*	0.163588	-0.786249	-2.45768
Q140H	8.81742	0.945341	0.30967
Q140K	5.87571	0.76906	0.133389
Q140R	5.35813	0.729013	0.0933421
Q140D	2.72249	0.434966	-0.200705
Q140E	2.17326	0.337111	-0.29856
Q140N	4.89935	0.690138	0.0544672
Q140Q	4.32187	0.635671	0
Q140S	6.14514	0.788532	0.152861
Q140T	6.78702	0.831679	0.196008
Q140C	11.5044	1.06087	0.425194
Q140M	3.18241	0.502755	-0.132916
Q140G	7.24144	0.859825	0.224154
Q140A	4.1071	0.613535	-0.0221364
Q140V	3.92944	0.59433	-0.0413409
Q140L	3.55533	0.550879	-0.0847919
Q140I	6.41335	0.807085	0.171414
Q140W	5.6529	0.752271	0.1166
Q140F	1.98832	0.298486	-0.337186
Q140Y	2.73923	0.437628	-0.198043
Q140P	6.47265	0.811082	0.175411
Q140*	0.0148208	-1.82913	-2.4648
R141H	15.1508	1.18044	0.544765
R141K	21.7087	1.33663	0.700962
R141R	4.32187	0.635671	0
R141D	2.82278	0.450677	-0.184994
R141E	5.12326	0.709547	0.0738754
R141N	10.9925	1.0411	0.405427
R141Q	2.42895	0.385419	-0.250252
R141S	8.80327	0.944644	0.308973
R141T	3.93172	0.594583	-0.0410883
R141C	5.87992	0.769372	0.1337
R141M	4.00472	0.602572	-0.0330994
R141G	6.83599	0.834801	0.19913
R141A	5.30097	0.724355	0.0886837
R141V	6.09534	0.784998	0.149326
R141L	5.65242	0.752235	0.116563
R141I	0.0208226	-1.68147	-2.31714
R141W	0.917853	-0.0372268	-0.672898
R141F	6.51428	0.813867	0.178195
R141Y	0.251057	-0.600228	-1.2359
R141P	0.324627	-0.488616	-1.12429
R141*	0.0115072	-1.93903	-2.5747
H142H	4.32187	0.635671	0
H142K	2.13524	0.329447	-0.306224
H142R	3.54326	0.549403	-0.0862687
H142D	0.469341	-0.328512	-0.964183
H142E	1.72961	0.237947	-0.397724
H142N	5.69746	0.755681	0.12001
H142Q	4.47643	0.650932	0.0152609
H142S	4.68079	0.670319	0.034648
H142T	0.843641	-0.0738422	-0.709513
H142C	2.6142	0.417339	-0.218332
H142M	1.49292	0.174036	-0.461635
H142G	2.33452	0.368197	-0.267475
H142A	4.39942	0.643395	0.00772396
H142V	2.23734	0.349732	-0.285939
H142L	2.04363	0.310403	-0.325268
H142I	1.68668	0.227033	-0.408638
H142W	0.531145	-0.274787	-0.910458
H142F	2.53518	0.404009	-0.231662
H142Y	1.47644	0.169216	-0.466456
H142P	2.81428	0.449367	-0.186304
H142*	0.0398168	-1.39993	-2.0356
S143H	3.75695	0.574836	0.275436
S143K	2.01445	0.304157	0.00475666
S143R	2.35884	0.372699	0.0732994
S143D	2.7769	0.44356	0.14416
S143E	1.45566	0.163059	-0.136341
S143N	2.68487	0.428923	0.129523
S143Q	1.20395	0.0806068	-0.218793
S143S	1.99251	0.2994	0
S143T	0.826977	-0.0825067	-0.381907
S143C	3.60574	0.556995	0.257595
S143M	1.77644	0.24955	-0.0498502
S143G	2.5352	0.404011	0.104612
S143A	2.80706	0.448252	0.148852
S143V	0.985233	-0.00646091	-0.305861
S143L	1.85207	0.267657	-0.0317431
S143I	3.28982	0.517173	0.217773
S143W	1.91339	0.281802	-0.0175975
S143F	0.644532	-0.190756	-0.490156
S143Y	0.961797	-0.0169167	-0.316317
S143P	1.43523	0.156923	-0.142477
S143*	0.0253893	-1.59535	-1.89475
L144H	0.625741	-0.203606	-0.503006
L144K	0.802643	-0.0954776	-0.394878
L144R	1.6436	0.215796	-0.0836035
L144D	0.687792	-0.162543	-0.461943
L144E	0.689454	-0.161495	-0.460895
L144N	1.28546	0.109058	-0.190342
L144Q	4.36796	0.640279	0.340879
L144S	2.49394	0.396886	0.0974859
L144T	1.05404	0.022858	-0.276542
L144C	1.99185	0.299256	-0.000144054
L144M	3.46118	0.539225	0.239825
L144G	0.983365	-0.00728518	-0.306685
L144A	1.33628	0.125898	-0.173502
L144V	1.82921	0.262263	-0.037137
L144L	1.99251	0.2994	0
L144I	2.94042	0.468409	0.169009
L144W	1.53124	0.185044	-0.114356
L144F	1.87826	0.273756	-0.0256441
L144Y	0.529426	-0.276195	-0.575595
L144P	0.827197	-0.0823912	-0.381791
L144*	0.0692838	-1.15937	-1.45877
P145H	2.75113	0.439511	0.140111
P145K	1.43215	0.155987	-0.143413
P145R	2.00218	0.301503	0.00210293
P145D	1.15515	0.0626387	-0.236761
P145E	1.5624	0.193794	-0.105606
P145N	4.28776	0.632231	0.332831
P145Q	2.03266	0.308064	0.0086641
P145S	2.80566	0.448035	0.148635
P145T	1.12707	0.0519502	-0.24745
P145C	1.76716	0.247276	-0.0521243
P145M	2.97653	0.473711	0.174311
P145G	2.42945	0.385507	0.0861073
P145A	2.85395	0.455446	0.156046
P145V	1.3134	0.118396	-0.181004
P145L	1.94039	0.28789	-0.0115102
P145I	1.93207	0.286023	-0.0133772
P145W	1.06058	0.0255416	-0.273858
P145F	1.09137	0.0379705	-0.261429
P145Y	0.853924	-0.0685809	-0.367981
P145P	1.99251	0.2994	0
P145*	0.0929171	-1.0319	-1.3313

### Sheet: Accession codes
Data	Accession information
Rad51-Rad54 complex	PDB: 9E6L	EMD-47572
Rad51-Hed1 complex	PDB: 9E6N	EMD-47573
Github code	https://github.com/michaeltpetassi/Rad54Hed1_2025
NCBI Sequence Read Archive	BioProject ID : PRJNA1235687
